# Multiple horizontal mini-chromosome transfers drive genome evolution of clonal blast fungus lineages

**DOI:** 10.1101/2024.02.13.580079

**Authors:** A. Cristina Barragan, Sergio M. Latorre, Angus Malmgren, Adeline Harant, Joe Win, Yu Sugihara, Hernán A. Burbano, Sophien Kamoun, Thorsten Langner

## Abstract

Crop disease pandemics are often driven by clonal lineages of plant pathogens that reproduce asexually. How these clonal pathogens continuously adapt to their hosts despite harboring limited genetic variation, and in absence of sexual recombination remains elusive. Here, we reveal multiple instances of horizontal chromosome transfer within pandemic clonal lineages of the blast fungus *Magnaporthe* (Syn. *Pyricularia) oryzae*. We identified a horizontally transferred 1.2Mb supernumerary mini-chromosome which is remarkably conserved between *M. oryzae* isolates from both the rice blast fungus lineage and the lineage infecting Indian goosegrass (*Eleusine indica*), a wild grass that often grows in the proximity of cultivated cereal crops. Furthermore, we show that this mini-chromosome was horizontally acquired by clonal rice blast isolates through at least nine distinct transfer events over the past three centuries. These findings establish horizontal mini-chromosome transfer as a mechanism facilitating genetic exchange among different host-associated blast fungus lineages. We propose that blast fungus populations infecting wild grasses act as genetic reservoirs that drive genome evolution of pandemic clonal lineages that afflict cereal crops.
