## Supplementary material for "Multiple horizontal mini-chromosome transfers drive genome evolution of clonal blast fungus lineages": Barragan_2024_mChrA_SupplementaryData: Italian_isolates_locations_Fig1.txt

Sample	Lat	Lon
AG002	45.397	8.7232
AG006	45.3155	8.8355
AG032	44.8381	11.6198
AG038	45.362	8.311
AG039	45.3202	8.4186
AG059	45.3174	9.2024
AG098	39.9062	8.5884
PR003	45.8801	9.6983
San_Andrea	45.816667	9.883333
