## Supplementary material for "Multiple horizontal mini-chromosome transfers drive genome evolution of clonal blast fungus lineages": Barragan_2024_mChrA_SupplementaryData: mChrC_cov_BAM_normalized.txt

SAMPLE	normalized_mChrC_cov	HOST
37	80.79704383	Triticum
117	81.29495844	Triticum
127	79.80589701	Triticum
169	80.20069312	Triticum
204	79.44662344	Triticum
205	78.33250569	Triticum
363	78.68393534	Zea
364	92.53191769	Oryza
658	95.93756205	Oryza
678	95.28104839	Oryza
10100	96.65512588	Oryza
10880	95.89176781	Oryza
032i	80.95066014	Triticum
053i	80.98155889	Triticum
12.0.007i	80.00376254	Triticum
12.0.009i	79.97081847	Triticum
12.0.012i	80.49309151	Triticum
12.0.051i	76.70223124	Triticum
12.0.073	87.81152502	Lolium
12.0.194	77.73746788	Triticum
12.0.321	83.02763342	Lolium
12.0.326	84.73316825	Lolium
12.0.345	85.11046494	Lolium
12.0.347	81.77494417	Lolium
12.0.368	85.00522403	Lolium
12.0.534i	81.29596015	Eleusine
12.0.535i	76.82344126	Triticum
12.0.555i	90.48859192	Lolium
12.0.642i	80.79455255	Triticum
12.1.014	81.75725527	Triticum
12.1.037	77.02254619	Triticum
12.1.078	87.32499375	Triticum
12.1.181	86.58692715	Triticum
12.1.217	87.22045325	Lolium
12.1.225	77.89940437	Triticum
12.1.234	84.88222221	Triticum
12.1.241	82.29853193	Triticum
12.1.291	78.07114036	Triticum
13FM-16-1	100	Oryza
13FM-24-1	99.16665691	Oryza
13FM-3-2	100	Oryza
13FM-5-1	99.04488609	Oryza
13FM-9-1	100	Oryza
70-15	81.27680865	Oryza
76_3	81.2146645	Oryza
82_0835	100	Oryza
90_4_1	99.60014486	Oryza
98-06	70.3581008	Oryza
A-PH-38	97.44080964	Oryza
A-PH-71	99.20683634	Oryza
A-PHL-39-	96.27521796	Oryza
A-PHL-64	88.67470457	Brachiaria_1
AG0004	89.51181125	Oryza
AG002	98.02132843	Oryza
AG006	97.32441402	Oryza
AG032	100	Oryza
AG038	100	Oryza
AG039	100	Oryza
AG059	100	Oryza
AG098	98.75761541	Oryza
Arcadia	70.94441716	Setaria
ARG-60	88.79829523	Brachiaria_1
ARG-61	89.94355373	Brachiaria_1
AV1-1-1	99.30212131	Oryza
B157	90.91117161	Oryza
B51	68.10940605	Eleusine
B71	84.50293869	Triticum
BD0024	97.66040339	Oryza
Bd8401	68.14743244	Brachiaria_2
BdBar16-1	83.97207463	Triticum
BF17	96.13617446	Oryza
BF32	100	Oryza
BF48	98.96143329	Oryza
BF5	95.66125203	Oryza
BJ-90-611	100	Oryza
BJ08-8	100	Oryza
BJ08-8-1	100	Oryza
Bm88324	82.43555634	Brachiaria_1
BN0123	94.70428779	Oryza
BN0202	99.17574987	Oryza
BN0252	99.33141538	Oryza
BN0293	100	Oryza
BR0026	95.88150289	Oryza
Br116.5	68.18919316	Triticum
Br118.2	68.52050424	Triticum
BR32	73.10788434	Triticum
Br35	58.29401739	Brachiaria_1
Br48	76.39504722	Triticum
Br62	78.33939557	Eleusine
Br7	69.14781647	Triticum
Br80	71.37880027	Triticum
BTAr-A1	95.82928942	Oryza
BTBa-B1	89.10216301	Triticum
BTBa-B2	89.14368748	Triticum
BTGP1_b	90.25963434	Triticum
BTGS6e	89.59983401	Triticum
BTGS6f	89.54555472	Triticum
BTGS6g	90.36187146	Triticum
BTGS6h	90.44042623	Triticum
BTJP4_1	88.91576338	Triticum
BTJP4_11	90.31284662	Triticum
BTJP4_12	90.58534085	Triticum
BTJP4_15	89.56247519	Triticum
BTJP4_16	90.52349928	Triticum
BTJP4_18	90.00619334	Triticum
BTJP4_2	89.55858284	Triticum
BTJP4_3	90.94521522	Triticum
BTJP4_5	89.74732482	Triticum
BTJP4_6	90.21604204	Triticum
BTJP4_9	90.25161966	Triticum
BTMP_S13_1	88.90272985	Triticum
BTMP_S13_2	90.3688025	Triticum
BTTrp-5	86.13977313	Brachiaria_2
BTTrp-6	90.91624689	Brachiaria_2
CD0065	100	Oryza
CD0073-1	97.55636655	Oryza
CD0142	95.59544731	Oryza
CD0203	100	Oryza
CH0043	78.05095875	Oryza
CH0052	97.85111649	Oryza
CH0063	82.06108513	Oryza
CH0072	79.61114002	Oryza
CH0092	100	Oryza
CH0328	93.74873907	Oryza
CH0333	80.75417629	Oryza
CH0452	93.41339732	Oryza
CH0461	78.38309009	Oryza
CH0532	90.52027077	Oryza
CH0549	99.49226393	Oryza
CH0595	94.01022	Oryza
CH0680	93.62862563	Oryza
CH0689	95.38449981	Oryza
CH0701	94.04769984	Oryza
CH0860	100	Oryza
CH0999	74.10642928	Oryza
CH1016	75.36756555	Oryza
CH1019	75.41722415	Oryza
CH1103	76.32440309	Oryza
CH1164	79.97813501	Oryza
CL0026	92.50170928	Oryza
CL3.6.7	98.13303367	Oryza
CM0028	97.10223707	Oryza
DB11-621	100	Oryza
Dig41	88.32884472	Digitaria
E-BRD-1-	100	Oryza
E-BRD-52	97.12306069	Oryza
E-BRD-54	100	Oryza
E-BRD-55	98.57297227	Oryza
E-KEN-29	93.46832001	Oryza
E-KYA-65	95.73450061	Oryza
E-RWD-4-	100	Oryza
E-RWD-41	100	Oryza
E-RWD-43	100	Oryza
E-TZA-21-	90.14518628	Oryza
E-TZA-22-	99.35325039	Oryza
E-TZA-25	94.23156178	Oryza
E-TZA-69	94.19896414	Oryza
E-TZA-70	91.77444518	Oryza
E-TZN-22	92.14596118	Oryza
E-TZN-24	94.81186347	Oryza
E-TZN-27	91.16170167	Oryza
E-UGA-34	97.8363336	Oryza
E-UGD-32	96.08408331	Oryza
E-UGD-36	98.70803438	Oryza
E-UGD-47	100	Oryza
E-UGD-49	100	Oryza
EG308	100	Oryza
EI9411	82.10825684	Eleusine
EI9604	73.40132078	Eleusine
FJ0204804	96.52017388	Oryza
FJ11SH-527-1	96.29567912	Oryza
FJ11YD-673-1	95.98649513	Oryza
FJ12JN-084-3	98.42386012	Oryza
FJ13SH05-2	99.43555499	Oryza
FJ2000-62A	97.26579679	Oryza
FJ2000-69A	97.81576051	Oryza
FJ2001-112B	97.39765178	Oryza
FJ2003-001A1	97.21560464	Oryza
FJ2005113B	97.33251892	Oryza
FJ2006-60A3	97.37665111	Oryza
FJ43ZB15-68	93.20307045	Oryza
FJ72ZC7-77	95.82722996	Oryza
FJ78-JJ	96.14526284	Oryza
FJ81-JY	100	Oryza
FJ81-MH	99.37073202	Oryza
FJ81-SW	94.73321505	Oryza
FJ81-ZP	80.47024202	Oryza
FJ81221ZB11-14	94.08502773	Oryza
FJ86-CT	96.92703147	Oryza
FJ86061ZE3-39	100	Oryza
FJ95054B	99.23148782	Oryza
FJ95085AZB13-116	97.92781894	Oryza
FJ98099	96.15409744	Oryza
FJ99138	97.53994256	Oryza
FJSH0703	96.19408628	Oryza
FR1069	86.72727093	Lolium
FR13	100	Oryza
G17	71.9889373	Eragrostis
GD-05-029b	98.24798813	Oryza
GD06-53	97.10198338	Oryza
GD08-2025	94.8804544	Oryza
GLHN3	94.83128591	Oryza
GLHN4	94.44614672	Oryza
GN0001	82.3999991	Zea
GR1067	86.14030972	Lolium
GUY-56	84.88870224	Oryza
Guy11	79.57443014	Oryza
GY0040	96.4669057	Oryza
H08-1a	94.91580753	Oryza
H08-1c	94.34930915	Oryza
HB-14	97.09388867	Oryza
HB-LTH18	100	Oryza
HN-0812-3	96.8864264	Oryza
HN-158	95.95105191	Oryza
HN0001	100	Oryza
HN10-1604	98.13700163	Oryza
IN0017	96.10775987	Oryza
IN0054	89.72528339	Oryza
IN0059	98.31880835	Oryza
IN0072	96.69648069	Oryza
IN0082	97.93736637	Oryza
IN0094	92.67404361	Oryza
IN0114	96.95354118	Oryza
IN0115	89.47890675	Oryza
IN0116	98.34576437	Oryza
INA168	81.43733228	Oryza
IR00102	74.6938443	Zea
IR0013	73.8422806	Zea
IR0015	74.14910602	Zea
IR0083	73.78465512	Zea
IR0084	75.16361959	Zea
IR0088	78.65292716	Cenchrus
IR0095	89.32818304	Zea
IT0010	100	Oryza
JP0010	100	Oryza
JP0091	84.43862638	Setaria
JS-10-6-1-2	100	Oryza
JS08-611	100	Oryza
JS09-138	100	Oryza
JUM1	96.55837292	Oryza
JX-09Z116-1	97.85830199	Oryza
JX10-102	95.85408062	Oryza
JX11-141	98.67647075	Oryza
KA1-3-1	100	Oryza
KA2-1-1	94.7280397	Oryza
KE002	92.79442855	Oryza
KE016	92.92211564	Oryza
KE017	92.6846557	Oryza
KE019	92.48370278	Oryza
KE021	93.0755193	Oryza
KE029	93.90042933	Oryza
KE041	93.93795433	Oryza
KE210	95.11388315	Oryza
KE255	95.40562052	Oryza
KE332	98.10676188	Oryza
KE415	99.86939491	Oryza
KE443	95.54849606	Oryza
KE473	93.77505646	Oryza
KE491	88.59195607	Oryza
LA0005	76.3503437	Oryza
LA0021	72.16306841	Oryza
LpKY97	84.91435552	Lolium
MC0016	98.41647404	Oryza
MD0929	98.59023772	Oryza
MG01	95.95552204	Oryza
MG02	95.87452431	Oryza
MG03	75.73359322	Eleusine
MG04	80.94245204	Eleusine
MG05	68.76431697	Setaria
MG07	91.9602468	Cenchrus
MG08	70.46239537	Setaria
MG10	96.68217117	Oryza
MG12	76.01049839	Eleusine
ML0025	99.82666577	Oryza
ML0060	95.78147121	Oryza
ML0062	100	Oryza
MZ5-1-6	68.98585883	Eleusine
NG0012	99.96443881	Oryza
NG0054	100	Oryza
NG0104	97.85942797	Oryza
NG0110	99.45768297	Oryza
NG0135	100	Oryza
NG0153	100	Oryza
Nich-2-3-2	98.51935585	Oryza
Nich-2-7-4	98.04881893	Oryza
NP0037	82.41011154	Oryza
NP0041	92.56527623	Oryza
NP0052	100	Oryza
NP0061	91.97483103	Oryza
P29	77.01060453	Triticum
PgKY4OV2.1	85.87075167	Lolium
PgPA18C-02	87.92750763	Lolium
PH0103	97.69600134	Oryza
PH0118	99.7591445	Oryza
PK1	78.40078159	Eragrostis
PR0009	100	Oryza
PR003	99.35962913	Oryza
PY0925	82.47975933	Triticum
PY1	74.4638215	Lolium
PY25.1	87.18355408	Triticum
PY3	76.82087249	Eragrostis
PY35.3	75.8246566	Triticum
PY36.1	76.69067897	Triticum
PY5002	84.05678871	Lolium
PY5003	80.81322421	Triticum
PY5010	85.3456036	Lolium
PY5033	81.67488317	Triticum
PY5035	79.84546536	Triticum
PY6017	81.59586196	Triticum
PY6025	80.63877998	Triticum
PY6045	80.90478115	Triticum
PY6047	72.68189914	Triticum
PY86.1	86.62803585	Lolium
PYB2	72.9486151	Lolium
PYB3	73.85412457	Lolium
SA05-144	86.18246002	Setaria
SA05-43	86.97136204	Setaria
San_Andrea	100	Oryza
Sar-2-20-1	100	Oryza
Sar-AD3-5	99.14995461	Oryza
SC-10-120-65-2	97.37897897	Oryza
SC-10-25-44-1	95.57910419	Oryza
SP0005	100	Oryza
SV9610	87.4993328	Setaria
SV9623	91.91543815	Setaria
T25	72.72938385	Triticum
TG0004	92.5064533	Oryza
TG0032	93.44071657	Oryza
TG004	94.28471181	Oryza
TH0014	71.01845922	Oryza
TH0017	75.41644526	Oryza
TH3	77.20201317	Oryza
TN0001	87.81901041	Oryza
TN0002	88.12551497	Oryza
TN0050	89.55094545	Oryza
TN0057	92.02305302	Oryza
TN0090	87.99201179	Oryza
TR0025	100	Oryza
TW-1-1-1-B-1	100	Oryza
TW-12CY-TB1-2	100	Oryza
TW-12HL-DF1-2	100	Oryza
TW-12HL-YL2-1	100	Oryza
TW-12TD-RH1-1	100	Oryza
TW-12TN-HB2-2	100	Oryza
TW-12YL-DL3-2	100	Oryza
TW-12YL-DP1-1	100	Oryza
TW-12YL-TT4-1	100	Oryza
TW-2-7-2-A-1	100	Oryza
TW-6-2-2-B-1	100	Oryza
TW-6-43-1	100	Oryza
TW-CYBP1-3	100	Oryza
TW-PT1-1	100	Oryza
TW-PT3-1	100	Oryza
TW-PT6-1	100	Oryza
TW-TN4-2	100	Oryza
TZ090	90.16251166	Oryza
UG08	100	Oryza
US0031	90.40614961	Oryza
US0041	99.58298339	Oryza
US0064	87.11607417	Setaria
US0098	98.24361718	Oryza
US71	92.1574914	Setaria
VO104	92.12470874	Oryza
VO108	92.7860249	Oryza
VO113	91.08009612	Oryza
VT0027	100	Oryza
VT0030	100	Oryza
W-BEN-11	97.50283732	Oryza
W-BEN-12	99.27498903	Oryza
W-BEN-12-	98.80139929	Oryza
W-BEN-9	100	Oryza
W-BFA-16-	97.17086972	Oryza
W-BKF-15	95.28704418	Oryza
W-BKF-15-	100	Oryza
W-BKF-16	96.80600817	Oryza
W-GHA-7	99.39027775	Oryza
W-GHA-7-	98.60375706	Oryza
W-MAL-17	100	Oryza
W-MAL-18	99.79245567	Oryza
W-NGR-13	100	Oryza
W-NGR-14	95.21816092	Oryza
W-NGR-58	100	Oryza
W-NGR-59	100	Oryza
W-TOG-5	98.76808804	Oryza
W-TOG-5-	98.83018588	Oryza
W-TOG-6	96.05463369	Oryza
WD-3-1_1	98.14795851	Oryza
YN07205e	96.96273983	Oryza
YN072310	100	Oryza
YN072311	100	Oryza
YN072313	95.88010608	Oryza
YN08181e	89.50976006	Oryza
YN08182c	96.92498261	Oryza
YN126311	100	Oryza
YN126441	100	Oryza
YN8773-19	77.88614793	Oryza
YN8773R-27	76.37698051	Oryza
ZJ00-10	98.77825067	Oryza
ZJ08-41	98.68913494	Oryza
ZJ2011-7-1	99.03583179	Oryza
ZMW18_06	86.56722544	Triticum
ZMW18_08	86.31047289	Triticum
ZMW18_10	85.81552315	Triticum
ZMW18_11	85.79683573	Triticum
ZMW19_09	86.35466832	Triticum
ZMW19_13	85.48871326	Triticum
ZMW19_17	86.26665823	Triticum
ZMW20_03	85.63210708	Triticum
ZMW20_04	85.64248668	Triticum
ZMW20_07	86.39295973	Triticum
ZMW20_14	85.50534373	Triticum
ZMW20_15	86.06062963	Triticum
ZMW20_16	85.38911873	Triticum
