## Supplementary material for "Multiple horizontal mini-chromosome transfers drive genome evolution of clonal blast fungus lineages": Barragan_2024_mChrA_SupplementaryData: mChrC_freq_riceonly.txt

SAMPLE	mChrC_cov	group
364	92.53191769	III
658	95.93756205	III
678	95.28104839	III
10100	96.65512588	III
10880	95.89176781	I
13FM-16-1	100	I
13FM-24-1	99.16665691	I
13FM-3-2	100	II
13FM-5-1	99.04488609	I
13FM-9-1	100	II
70-15	81.27680865	I
76_3	81.2146645	I
82_0835	100	II
90_4_1	99.60014486	II
98-06	70.3581008	II
A-PH-38	97.44080964	III
A-PH-71	99.20683634	III
A-PHL-39-	96.27521796	III
AG0004	89.51181125	II
AG002	98.02132843	II
AG006	97.32441402	II
AG032	100	II
AG038	100	II
AG039	100	II
AG059	100	II
AG098	98.75761541	II
AV1-1-1	99.30212131	III
B157	90.91117161	IV
BD0024	97.66040339	III
BF17	96.13617446	III
BF32	100	III
BF48	98.96143329	III
BF5	95.66125203	I
BJ-90-611	100	II
BJ08-8	100	II
BJ08-8-1	100	II
BN0123	94.70428779	IV
BN0202	99.17574987	II
BN0252	99.33141538	III
BN0293	100	III
BR0026	95.88150289	II
BTAr-A1	95.82928942	I
CD0065	100	I
CD0073-1	97.55636655	III
CD0142	95.59544731	I
CD0203	100	III
CH0043	78.05095875	I
CH0052	97.85111649	II
CH0063	82.06108513	II
CH0072	79.61114002	I
CH0092	100	II
CH0328	93.74873907	III
CH0333	80.75417629	I
CH0452	93.41339732	I
CH0461	78.38309009	I
CH0532	90.52027077	I
CH0549	99.49226393	III
CH0595	94.01022	III
CH0680	93.62862563	III
CH0689	95.38449981	II
CH0701	94.04769984	IV
CH0860	100	II
CH0999	74.10642928	I
CH1016	75.36756555	I
CH1019	75.41722415	I
CH1103	76.32440309	I
CH1164	79.97813501	I
CL0026	92.50170928	III
CL3.6.7	98.13303367	III
CM0028	97.10223707	III
DB11-621	100	II
E-BRD-1-	100	II
E-BRD-52	97.12306069	III
E-BRD-54	100	III
E-BRD-55	98.57297227	III
E-KEN-29	93.46832001	IV
E-KYA-65	95.73450061	IV
E-RWD-4-	100	III
E-RWD-41	100	II
E-RWD-43	100	II
E-TZA-21-	90.14518628	I
E-TZA-22-	99.35325039	III
E-TZA-25	94.23156178	IV
E-TZA-69	94.19896414	IV
E-TZA-70	91.77444518	I
E-TZN-22	92.14596118	IV
E-TZN-24	94.81186347	IV
E-TZN-27	91.16170167	IV
E-UGA-34	97.8363336	III
E-UGD-32	96.08408331	I
E-UGD-36	98.70803438	IV
E-UGD-47	100	III
E-UGD-49	100	II
EG308	100	II
FJ0204804	96.52017388	III
FJ11SH-527-1	96.29567912	III
FJ11YD-673-1	95.98649513	III
FJ12JN-084-3	98.42386012	III
FJ13SH05-2	99.43555499	III
FJ2000-62A	97.26579679	III
FJ2000-69A	97.81576051	III
FJ2001-112B	97.39765178	III
FJ2003-001A1	97.21560464	III
FJ2005113B	97.33251892	III
FJ2006-60A3	97.37665111	III
FJ43ZB15-68	93.20307045	II
FJ72ZC7-77	95.82722996	III
FJ78-JJ	96.14526284	II
FJ81-JY	100	II
FJ81-MH	99.37073202	II
FJ81-SW	94.73321505	II
FJ81-ZP	80.47024202	II
FJ81221ZB11-14	94.08502773	II
FJ86-CT	96.92703147	II
FJ86061ZE3-39	100	II
FJ95054B	99.23148782	II
FJ95085AZB13-116	97.92781894	III
FJ98099	96.15409744	III
FJ99138	97.53994256	III
FJSH0703	96.19408628	III
FR13	100	II
GD-05-029b	98.24798813	III
GD06-53	97.10198338	III
GD08-2025	94.8804544	III
GLHN3	94.83128591	II
GLHN4	94.44614672	II
GUY-56	86.14030972	I
Guy11	79.57443014	I
GY0040	96.4669057	III
H08-1a	94.91580753	III
H08-1c	94.34930915	III
HB-14	97.09388867	IV
HB-LTH18	100	I
HN-0812-3	96.8864264	II
HN-158	95.95105191	III
HN0001	100	II
HN10-1604	98.13700163	III
IN0017	96.10775987	IV
IN0054	89.72528339	I
IN0059	98.31880835	IV
IN0072	96.69648069	IV
IN0082	97.93736637	IV
IN0094	92.67404361	IV
IN0114	96.95354118	I
IN0115	89.47890675	I
IN0116	98.34576437	I
INA168	81.43733228	II
IT0010	100	II
JP0010	100	II
JS-10-6-1-2	100	II
JS08-611	100	II
JS09-138	100	II
JUM1	96.55837292	I
JX-09Z116-1	97.85830199	II
JX10-102	95.85408062	II
JX11-141	98.67647075	II
KA1-3-1	100	III
KA2-1-1	94.7280397	I
KE002	92.79442855	IV
KE016	92.92211564	IV
KE017	92.6846557	IV
KE019	92.48370278	IV
KE021	93.0755193	IV
KE029	93.90042933	IV
KE041	93.93795433	IV
KE210	95.11388315	IV
KE255	95.40562052	IV
KE332	98.10676188	IV
KE415	99.86939491	III
KE443	95.54849606	IV
KE473	93.77505646	IV
KE491	88.59195607	I
LA0005	76.3503437	I
LA0021	72.16306841	I
MC0016	98.41647404	II
MD0929	98.59023772	III
MG01	95.95552204	IV
MG02	95.87452431	IV
MG10	96.68217117	III
ML0025	99.82666577	III
ML0060	95.78147121	III
ML0062	100	I
NG0012	99.96443881	III
NG0054	100	III
NG0104	97.85942797	III
NG0110	99.45768297	III
NG0135	100	III
NG0153	100	III
Nich-2-3-2	98.51935585	I
Nich-2-7-4	98.04881893	I
NP0037	82.41011154	IV
NP0041	92.56527623	III
NP0052	100	II
NP0061	91.97483103	III
PH0103	97.69600134	III
PH0118	99.7591445	III
PR0009	100	II
PR003	99.35962913	II
San_Andrea	100	II
Sar-2-20-1	100	III
Sar-AD3-5	99.14995461	I
SC-10-120-65-2	97.37897897	III
SC-10-25-44-1	95.57910419	III
SP0005	100	II
TG0004	92.5064533	I
TG0032	93.44071657	I
TG004	94.28471181	I
TH0014	71.01845922	I
TH0017	75.41644526	I
TH3	77.20201317	I
TN0001	87.81901041	I
TN0002	88.12551497	I
TN0050	89.55094545	IV
TN0057	92.02305302	IV
TN0090	87.99201179	I
TR0025	100	II
TW-1-1-1-B-1	100	II
TW-12CY-TB1-2	100	II
TW-12HL-DF1-2	100	II
TW-12HL-YL2-1	100	II
TW-12TD-RH1-1	100	II
TW-12TN-HB2-2	100	II
TW-12YL-DL3-2	100	II
TW-12YL-DP1-1	100	II
TW-12YL-TT4-1	100	II
TW-2-7-2-A-1	100	II
TW-6-2-2-B-1	100	II
TW-6-43-1	100	II
TW-CYBP1-3	100	II
TW-PT1-1	100	II
TW-PT3-1	100	II
TW-PT6-1	100	II
TW-TN4-2	100	II
TZ090	90.16251166	IV
UG08	100	III
US0031	90.40614961	IV
US0041	99.58298339	I
US0098	98.24361718	II
VO104	92.12470874	IV
VO108	92.7860249	I
VO113	91.08009612	IV
VT0027	100	I
VT0030	100	I
W-BEN-11	97.50283732	III
W-BEN-12	99.27498903	III
W-BEN-12-	98.80139929	III
W-BEN-9	100	II
W-BFA-16-	97.17086972	III
W-BKF-15	95.28704418	IV
W-BKF-15-	100	III
W-BKF-16	96.80600817	III
W-GHA-7	99.39027775	III
W-GHA-7-	98.60375706	III
W-MAL-17	100	I
W-MAL-18	99.79245567	I
W-NGR-13	100	III
W-NGR-14	95.21816092	I
W-NGR-58	100	III
W-NGR-59	100	III
W-TOG-5	98.76808804	III
W-TOG-5-	98.83018588	III
W-TOG-6	96.05463369	I
WD-3-1_1	98.14795851	III
YN07205e	96.96273983	III
YN072310	100	II
YN072311	100	II
YN072313	95.88010608	I
YN08181e	89.50976006	I
YN08182c	96.92498261	I
YN126311	100	II
YN126441	100	II
YN8773-19	77.88614793	I
YN8773R-27	76.37698051	I
ZJ00-10	98.77825067	II
ZJ08-41	98.68913494	II
ZJ2011-7-1	99.03583179	II
