## Supplementary material for "Multiple horizontal mini-chromosome transfers drive genome evolution of clonal blast fungus lineages": Barragan_2024_mChrA_SupplementaryData: AG039_Contig08_FR13_Cont09.txt

1	32832	88032	120967	32832	32936	97.42	1	1	AG039_Contig08	FR13_Cont09
34691	104391	120966	190595	69701	69630	99.60	1	1	AG039_Contig08	FR13_Cont09
102532	570823	190751	658908	468292	468158	99.86	1	1	AG039_Contig08	FR13_Cont09
570818	685500	660746	775429	114683	114684	99.86	1	1	AG039_Contig08	FR13_Cont09
685508	744794	1316299	1257040	59287	59260	99.77	1	-1	AG039_Contig08	FR13_Cont09
752517	854101	1242098	1140552	101585	101547	99.75	1	-1	AG039_Contig08	FR13_Cont09
854099	951866	1138702	1040983	97768	97720	99.78	1	-1	AG039_Contig08	FR13_Cont09
878566	893442	1438905	1424028	14877	14878	99.81	1	-1	AG039_Contig08	FR13_Cont09
953728	980193	1040984	1014540	26466	26445	99.70	1	-1	AG039_Contig08	FR13_Cont09
974102	1137950	1014747	851099	163849	163649	99.70	1	-1	AG039_Contig08	FR13_Cont09
1137949	1214061	852110	776087	76113	76024	99.64	1	-1	AG039_Contig08	FR13_Cont09
1212195	1294069	1327312	1409118	81875	81807	99.77	1	1	AG039_Contig08	FR13_Cont09
1304210	1332137	1455310	1483113	27928	27804	98.94	1	1	AG039_Contig08	FR13_Cont09
1332063	1347261	1483076	1498215	15199	15140	99.03	1	1	AG039_Contig08	FR13_Cont09
1350395	1377045	1498210	1524728	26651	26519	98.62	1	1	AG039_Contig08	FR13_Cont09
1376201	1398311	1529961	1552005	22111	22045	99.14	1	1	AG039_Contig08	FR13_Cont09
1393208	1410230	1563877	1546920	17023	16958	99.23	1	-1	AG039_Contig08	FR13_Cont09
1405124	1493766	1558793	1647288	88643	88496	99.46	1	1	AG039_Contig08	FR13_Cont09
