## Supplementary material for "Multiple horizontal mini-chromosome transfers drive genome evolution of clonal blast fungus lineages": Barragan_2024_mChrA_SupplementaryData: AG002_concar_AG059.txt

contig	start	end	strand
AG002_Contig06-7	7518	100130
AG002_Contig06-7	86813	125437
AG002_Contig06-7	144053	154114
AG002_Contig06-7	178577	194411
AG002_Contig06-7	181207	202800
AG002_Contig06-7	194411	208956
AG002_Contig06-7	217683	256614
AG002_Contig06-7	234529	256614
AG002_Contig06-7	235701	249516
AG002_Contig06-7	235701	249516
AG002_Contig06-7	256629	271190
AG002_Contig06-7	256629	271190
AG002_Contig06-7	261246	272472
AG002_Contig06-7	261246	277637
AG002_Contig06-7	277674	289589
AG002_Contig06-7	304790	319663
AG002_Contig06-7	357251	387172
AG002_Contig06-7	387167	470338
AG002_Contig06-7	470337	484468
AG002_Contig06-7	486320	498158
AG002_Contig06-7	497705	516263
AG002_Contig06-7	498143	508561
AG002_Contig06-7	520691	545841
AG002_Contig06-7	535804	547754
AG002_Contig06-7	556800	569729
AG002_Contig06-7	556828	581520
AG002_Contig06-7	581519	628777
AG002_Contig06-7	585036	602594
AG002_Contig06-7	596732	613596
AG002_Contig06-7	643858	667665
AG002_Contig06-7	671364	698721
AG002_Contig06-7	696888	770530
AG002_Contig06-7	776427	793481
AG002_Contig06-7	795333	811508
AG002_Contig06-7	811988	870065
AG002_Contig06-7	870066	882161
AG002_Contig06-7	895184	1188265
AG002_Contig06-7	1188260	1487778
AG002_Contig06-7	1433127	1472491
AG002_Contig06-7	1481669	1527131
AG002_Contig06-7	1504072	1530092
AG002_Contig06-7	1551930	1566780
AG002_Contig06-7	1566759	1599592
AG002_Contig06-7	1597988	1623393
