## Supplementary material for "Multiple horizontal mini-chromosome transfers drive genome evolution of clonal blast fungus lineages": Barragan_2024_mChrA_SupplementaryData: AG002_concat_AG006.txt

contig	start	end	strand
AG002_Contig06-7	4913	154114	1
AG002_Contig06-7	154111	164309	1
AG002_Contig06-7	178484	194411	1
AG002_Contig06-7	181212	210058	1
AG002_Contig06-7	222986	248969	1
AG002_Contig06-7	235605	248816	1
AG002_Contig06-7	248981	273361	1
AG002_Contig06-7	273347	289589	1
AG002_Contig06-7	295492	363233	1
AG002_Contig06-7	304790	319663	1
AG002_Contig06-7	357251	643684	1
AG002_Contig06-7	643858	698586	1
AG002_Contig06-7	667667	698720	1
AG002_Contig06-7	696888	804814	1
AG002_Contig06-7	804799	870065	1
AG002_Contig06-7	870066	1275403	1
AG002_Contig06-7	1275368	1535493	1
AG002_Contig06-7	1535449	1607855	1
