## Supplementary material for "Multiple horizontal mini-chromosome transfers drive genome evolution of clonal blast fungus lineages": Barragan_2024_mChrA_SupplementaryData: AG002_concat_AG038.txt

contig	start	end	strand
AG002_Contig06-7	12517	88788	1
AG002_Contig06-7	77240	115103	1
AG002_Contig06-7	181212	202800	1
AG002_Contig06-7	217683	234384	1
AG002_Contig06-7	178484	194411	1
AG002_Contig06-7	234347	256614	1
AG002_Contig06-7	261246	285034	1
AG002_Contig06-7	333845	348938	1
AG002_Contig06-7	357251	387172	1
AG002_Contig06-7	387167	413085	1
AG002_Contig06-7	413070	455939	1
AG002_Contig06-7	457714	484468	1
AG002_Contig06-7	497705	516263	1
AG002_Contig06-7	520691	545841	1
AG002_Contig06-7	556828	591835	1
AG002_Contig06-7	591834	628777	1
AG002_Contig06-7	629262	643683	1
AG002_Contig06-7	643858	667665	1
AG002_Contig06-7	671364	698720	1
AG002_Contig06-7	304790	319663	1
AG002_Contig06-7	277674	289589	1
AG002_Contig06-7	696888	748791	1
AG002_Contig06-7	748786	770530	1
AG002_Contig06-7	776427	793481	1
AG002_Contig06-7	795333	811508	1
AG002_Contig06-7	811988	882161	1
AG002_Contig06-7	891505	1285896	1
AG002_Contig06-7	1285797	1468748	1
AG002_Contig06-7	1470368	1480683	1
AG002_Contig06-7	1480517	1530092	1
AG002_Contig06-7	1535449	1547201	1
AG002_Contig06-7	1551924	1566772	1
AG002_Contig06-7	1566759	1599592	1
AG002_Contig06-7	1597988	1623393	1
