## Supplementary material for "Multiple horizontal mini-chromosome transfers drive genome evolution of clonal blast fungus lineages": Barragan_2024_mChrA_SupplementaryData: AG006_AG002_concat.txt

contig	start	end	strand
AG006_Contig03	14596	163746	1
AG006_Contig03	193490	203854	1
AG006_Contig03	211058	226972	1
AG006_Contig03	166909	195643	1
AG006_Contig03	201205	227124	1
AG006_Contig03	166904	180091	1
AG006_Contig03	223166	247517	1
AG006_Contig03	247997	264250	1
AG006_Contig03	264245	331990	1
AG006_Contig03	737480	752351	1
AG006_Contig03	339301	625756	1
AG006_Contig03	625930	680659	1
AG006_Contig03	678979	710046	1
AG006_Contig03	785901	893810	1
AG006_Contig03	894290	959540	1
AG006_Contig03	960022	1365314	1
AG006_Contig03	1365315	1625397	1
AG006_Contig03	1625584	1697963	1
