## Supplementary material for "Multiple horizontal mini-chromosome transfers drive genome evolution of clonal blast fungus lineages": Barragan_2024_mChrA_SupplementaryData: AG038_AG002_concat.txt

contig	start	end	strand
AG038_Contig03	1	76290	1
AG038_Contig03	76096	113932	1
AG038_Contig03	114154	135711	1
AG038_Contig03	142890	159581	1
AG038_Contig03	158080	173948	1
AG038_Contig03	159507	181739	1
AG038_Contig03	187678	211462	1
AG038_Contig03	220837	235986	1
AG038_Contig03	251447	281409	1
AG038_Contig03	287282	313182	1
AG038_Contig03	313660	356538	1
AG038_Contig03	358313	385070	1
AG038_Contig03	396453	415003	1
AG038_Contig03	419508	444697	1
AG038_Contig03	453130	488155	1
AG038_Contig03	490014	526941	1
AG038_Contig03	526931	541353	1
AG038_Contig03	547408	571206	1
AG038_Contig03	571190	598541	1
AG038_Contig03	626015	640895	1
AG038_Contig03	628984	640895	1
AG038_Contig03	674457	726343	1
AG038_Contig03	732205	753953	1
AG038_Contig03	753947	771000	1
AG038_Contig03	771001	787178	1
AG038_Contig03	787163	857345	1
AG038_Contig03	864823	1259200	1
AG038_Contig03	1258981	1441903	1
AG038_Contig03	1443523	1453846	1
AG038_Contig03	1453763	1503274	1
AG038_Contig03	1507009	1518750	1
AG038_Contig03	1548177	1563031	1
AG038_Contig03	1569009	1601825	1
AG038_Contig03	1601603	1627017	1
