## Supplementary material for "Multiple horizontal mini-chromosome transfers drive genome evolution of clonal blast fungus lineages": Barragan_2024_mChrA_SupplementaryData: AG038_AG098_10k.txt

contig	start	end	strand
AG038_Contig03	778189	779592	1
AG038_Contig03	251447	255927	1
AG038_Contig03	1	76290	1
AG038_Contig03	76096	113932	1
AG038_Contig03	141540	147190	1
AG038_Contig03	192812	198904	1
AG038_Contig03	187678	193019	1
AG038_Contig03	181203	185820	1
AG038_Contig03	177363	181739	1
AG038_Contig03	141542	151382	1
AG038_Contig03	153515	158113	1
AG038_Contig03	157999	159581	1
AG038_Contig03	159507	173948	1
AG038_Contig03	114149	127870	1
AG038_Contig03	174111	181739	1
AG038_Contig03	148191	150846	1
AG038_Contig03	181203	187679	1
AG038_Contig03	307480	309334	1
AG038_Contig03	574353	578499	1
AG038_Contig03	220837	281409	1
AG038_Contig03	841557	847557	1
AG038_Contig03	287282	313182	1
AG038_Contig03	856263	857345	1
AG038_Contig03	313660	356538	1
AG038_Contig03	356496	358355	1
AG038_Contig03	358313	384072	1
AG038_Contig03	202261	204106	1
AG038_Contig03	383057	444697	1
AG038_Contig03	1528506	1529556	1
AG038_Contig03	444698	477830	1
AG038_Contig03	478311	488155	1
AG038_Contig03	490014	547233	1
AG038_Contig03	281407	287283	1
AG038_Contig03	726343	732204	1
AG038_Contig03	541146	567598	1
AG038_Contig03	307479	309336	1
AG038_Contig03	567597	726343	1
AG038_Contig03	778183	779592	1
AG038_Contig03	213319	220838	1
AG038_Contig03	204104	211462	1
AG038_Contig03	198697	202263	1
AG038_Contig03	732205	772817	1
AG038_Contig03	973481	975338	1
AG038_Contig03	778187	781026	1
AG038_Contig03	779863	845235	1
AG038_Contig03	860638	888806	1
AG038_Contig03	211460	213321	1
AG038_Contig03	857343	859202	1
AG038_Contig03	1012453	1014319	1
AG038_Contig03	888805	973487	1
AG038_Contig03	975331	1160811	1
AG038_Contig03	1092470	1194861	1
AG038_Contig03	185821	187679	1
AG038_Contig03	779864	781723	1
AG038_Contig03	1194859	1258807	1
AG038_Contig03	1259383	1439880	1
AG038_Contig03	1440032	1445385	1
AG038_Contig03	1443523	1449604	1
AG038_Contig03	1546318	1548179	1
AG038_Contig03	1449603	1507869	1
AG038_Contig03	1012452	1014320	1
AG038_Contig03	1507868	1523147	1
AG038_Contig03	1521283	1534374	1
AG038_Contig03	1532514	1601825	1
AG038_Contig03	488154	490015	1
AG038_Contig03	1601603	1623746	1
AG038_Contig03	356496	358355	1
AG038_Contig03	1623739	1627017	1
