## Supplementary material for "Multiple horizontal mini-chromosome transfers drive genome evolution of clonal blast fungus lineages": Barragan_2024_mChrA_SupplementaryData: AG039_all_San_Andrea_toy.txt

contig	start	end	strand
AG039_Contig12	53595	91068	1
AG039_Contig12	111750	134433	1
AG039_Contig12	174532	201837	1
AG039_Contig12	1	61512	1
AG039_Contig12	61824	92281	1
AG039_Contig12	1	63735	1
AG039_Contig12	64046	81761	1
AG039_Contig12	1788	18415	1
AG039_Contig12	18846	44696	1
AG039_Contig12	42816	53465	1
AG039_Contig12	53464	64138	1
AG039_Contig12	88053	101750	1
AG039_Contig12	88591	108873	1
AG039_Contig12	88591	102810	1
