## Supplementary material for "Multiple horizontal mini-chromosome transfers drive genome evolution of clonal blast fungus lineages": Barragan_2024_mChrA_SupplementaryData: AG039_Contig08_FR13.txt

contig	start	end	strand
AG039_Contig08	1	32832	1
AG039_Contig08	34691	104391	1
AG039_Contig08	102532	570823	1
AG039_Contig08	570818	685500	1
AG039_Contig08	685508	744794	1
AG039_Contig08	752517	854101	1
AG039_Contig08	854099	951866	1
AG039_Contig08	878566	893442	1
AG039_Contig08	953728	980193	1
AG039_Contig08	974102	1137950	1
AG039_Contig08	1137949	1214061	1
AG039_Contig08	1212195	1294069	1
AG039_Contig08	1304210	1332137	1
AG039_Contig08	1332063	1347261	1
AG039_Contig08	1350395	1377045	1
AG039_Contig08	1376201	1398311	1
AG039_Contig08	1393208	1410230	1
AG039_Contig08	1405124	1493766	1
