## Supplementary material for "Multiple horizontal mini-chromosome transfers drive genome evolution of clonal blast fungus lineages": Barragan_2024_mChrA_SupplementaryData: AG039_Contig08_mchr_PR003.txt

contig	start	end	strand
AG039_Contig08	1	11767	1
AG039_Contig08	9124	750844	1
AG039_Contig08	749683	882651	1
AG039_Contig08	882650	980193	1
AG039_Contig08	974102	1001745	1
AG039_Contig08	1001939	1100644	1
AG039_Contig08	1100799	1136091	1
AG039_Contig08	1136089	1157808	1
AG039_Contig08	1158077	1294069	1
AG039_Contig08	1296272	1391242	1
AG039_Contig08	1393208	1410232	1
AG039_Contig08	1405124	1544363	1
