## Supplementary material for "Multiple horizontal mini-chromosome transfers drive genome evolution of clonal blast fungus lineages": Barragan_2024_mChrA_SupplementaryData: AG059_Contig05_San_Andrea.txt

contig	start	end	strand
AG059_Contig05	1	38595	1
AG059_Contig05	38059	200038	1
AG059_Contig05	193940	205200	1
AG059_Contig05	225798	918174	1
AG059_Contig05	918161	1158173	1
AG059_Contig05	1164264	1260298	1
AG059_Contig05	1260263	1465581	1
