## Supplementary material for "Multiple horizontal mini-chromosome transfers drive genome evolution of clonal blast fungus lineages": Barragan_2024_mChrA_SupplementaryData: AG098_AG038_10k.txt

contig	start	end	strand
AG098_Contig03	17087	18493	1
AG098_Contig03	17090	21566	1
AG098_Contig03	21310	97584	1
AG098_Contig03	86041	123886	1
AG098_Contig03	87779	93429	1
AG098_Contig03	117809	123904	1
AG098_Contig03	124259	129603	1
AG098_Contig03	129602	134216	1
AG098_Contig03	134396	138771	1
AG098_Contig03	138772	148646	1
AG098_Contig03	148109	152705	1
AG098_Contig03	152531	154112	1
AG098_Contig03	154075	168511	1
AG098_Contig03	155332	169045	1
AG098_Contig03	168509	176146	1
AG098_Contig03	173495	176148	1
AG098_Contig03	176161	182641	1
AG098_Contig03	182646	184498	1
AG098_Contig03	184497	188647	1
AG098_Contig03	189434	250022	1
AG098_Contig03	220073	226049	1
AG098_Contig03	250017	275928	1
AG098_Contig03	271000	272081	1
AG098_Contig03	275913	318779	1
AG098_Contig03	318736	320598	1
AG098_Contig03	320554	346324	1
AG098_Contig03	346322	348166	1
AG098_Contig03	346323	407940	1
AG098_Contig03	407591	408641	1
AG098_Contig03	408642	441759	1
AG098_Contig03	441745	451594	1
AG098_Contig03	451593	508828	1
AG098_Contig03	456485	462355	1
AG098_Contig03	456486	462352	1
AG098_Contig03	508621	535087	1
AG098_Contig03	535084	536943	1
AG098_Contig03	536941	695678	1
AG098_Contig03	548698	550105	1
AG098_Contig03	595352	602878	1
AG098_Contig03	602876	610232	1
AG098_Contig03	610230	613796	1
AG098_Contig03	695673	736288	1
AG098_Contig03	698349	700210	1
AG098_Contig03	736285	739117	1
AG098_Contig03	739114	804481	1
AG098_Contig03	804486	832659	1
AG098_Contig03	828197	830056	1
AG098_Contig03	828198	830057	1
AG098_Contig03	832657	834519	1
AG098_Contig03	834518	919190	1
AG098_Contig03	919185	1104432	1
AG098_Contig03	1	102308	1
AG098_Contig03	102307	104161	1
AG098_Contig03	102307	104161	1
AG098_Contig03	104162	168123	1
AG098_Contig03	168183	348700	1
AG098_Contig03	348699	354039	1
AG098_Contig03	352175	358255	1
AG098_Contig03	358254	360109	1
AG098_Contig03	360108	418392	1
AG098_Contig03	418389	420253	1
AG098_Contig03	420251	435524	1
AG098_Contig03	433662	446749	1
AG098_Contig03	444892	514205	1
AG098_Contig03	453997	455856	1
AG098_Contig03	512599	534754	1
AG098_Contig03	534752	536611	1
AG098_Contig03	536606	539891	1
