## Supplementary material for "Multiple horizontal mini-chromosome transfers drive genome evolution of clonal blast fungus lineages": Barragan_2024_mChrA_SupplementaryData: AG098_concat_PR003.txt

contig	start	end	strand
AG098_Contig03	107	123904	1
AG098_Contig03	124259	143944	1
AG098_Contig03	148109	169045	1
AG098_Contig03	138772	169045	1
AG098_Contig03	168506	190217	1
AG098_Contig03	190212	326199	1
AG098_Contig03	326467	441759	1
AG098_Contig03	441745	480982	1
AG098_Contig03	481176	606146	1
AG098_Contig03	606145	1104432	1
AG098_Contig03	1104433	1272834	1
AG098_Contig03	1272615	1548451	1
AG098_Contig03	1560504	1585801	1
AG098_Contig03	1545759	1560517	1
AG098_Contig03	1560504	1618637	1
AG098_Contig03	1617031	1652778	1
