## Supplementary material for "Multiple horizontal mini-chromosome transfers drive genome evolution of clonal blast fungus lineages": Barragan_2024_mChrA_SupplementaryData: FR13_AG039_Contig08.txt

contig	start	end	strand
FR13_Cont09	88032	120967	1
FR13_Cont09	120966	190595	1
FR13_Cont09	190751	658908	1
FR13_Cont09	660746	775429	1
FR13_Cont09	1257040	1316299	1
FR13_Cont09	1140552	1242098	1
FR13_Cont09	1040983	1138702	1
FR13_Cont09	1424028	1438905	1
FR13_Cont09	1014540	1040984	1
FR13_Cont09	851099	1014747	1
FR13_Cont09	776087	852110	1
FR13_Cont09	1327312	1409118	1
FR13_Cont09	1455310	1483113	1
FR13_Cont09	1483076	1498215	1
FR13_Cont09	1498210	1524728	1
FR13_Cont09	1529961	1552005	1
FR13_Cont09	1546920	1563877	1
FR13_Cont09	1558793	1647288	1
