## Supplementary material for "Multiple horizontal mini-chromosome transfers drive genome evolution of clonal blast fungus lineages": Barragan_2024_mChrA_SupplementaryData: PR003_AG038.txt

contig	start	end	strand
PR003_Contig03	21661	97930	1
PR003_Contig03	86378	124228	1
PR003_Contig03	162703	178699	1
PR003_Contig03	165506	202756	1
PR003_Contig03	208180	222628	1
PR003_Contig03	209437	223163	1
PR003_Contig03	246675	306533	1
PR003_Contig03	306528	332424	1
PR003_Contig03	332409	375282	1
PR003_Contig03	382820	402669	1
PR003_Contig03	402668	464296	1
PR003_Contig03	465037	508493	1
PR003_Contig03	508492	537878	1
PR003_Contig03	537874	565505	1
PR003_Contig03	565298	591758	1
PR003_Contig03	593613	662780	1
PR003_Contig03	664632	754155	1
PR003_Contig03	754150	794771	1
PR003_Contig03	797603	862929	1
PR003_Contig03	862934	891103	1
PR003_Contig03	892960	977626	1
PR003_Contig03	977621	1197132	1
PR003_Contig03	1198989	1262931	1
PR003_Contig03	1263110	1443994	1
PR003_Contig03	1455406	1513688	1
PR003_Contig03	1515554	1530832	1
PR003_Contig03	1528966	1539326	1
PR003_Contig03	1539327	1564628	1
PR003_Contig03	1565501	1576700	1
PR003_Contig03	1582682	1662733	1
