## Supplementary material for "Multiple horizontal mini-chromosome transfers drive genome evolution of clonal blast fungus lineages": Barragan_2024_mChrA_SupplementaryData: PR003_AG039_Contig08_mchr.txt

contig	start	end	strand
PR003_Contig03	1561941	1573863	1
PR003_Contig03	797603	1539332	1
PR003_Contig03	664632	797606	1
PR003_Contig03	565298	662780	1
PR003_Contig03	537874	565505	1
PR003_Contig03	439135	537878	1
PR003_Contig03	403683	438980	1
PR003_Contig03	382820	404530	1
PR003_Contig03	246675	382696	1
PR003_Contig03	150491	245233	1
PR003_Contig03	134025	151029	1
PR003_Contig03	11	139122	1
