## Supplementary material for "Multiple horizontal mini-chromosome transfers drive genome evolution of clonal blast fungus lineages": Barragan_2024_mChrA_SupplementaryData: PR003_AG098_concat.txt

contig	start	end	strand
PR003_Contig03	469	124246	1
PR003_Contig03	124601	144288	1
PR003_Contig03	158282	179233	1
PR003_Contig03	192881	223162	1
PR003_Contig03	223174	244820	1
PR003_Contig03	246675	382696	1
PR003_Contig03	382820	498165	1
PR003_Contig03	498646	537878	1
PR003_Contig03	537874	662780	1
PR003_Contig03	664632	1163082	1
PR003_Contig03	1094740	1263209	1
PR003_Contig03	1263511	1539326	1
PR003_Contig03	1539327	1564628	1
PR003_Contig03	1561943	1576700	1
PR003_Contig03	1582682	1640803	1
PR003_Contig03	1640581	1676320	1
