## Supplementary material for "Multiple horizontal mini-chromosome transfers drive genome evolution of clonal blast fungus lineages": Barragan_2024_mChrA_SupplementaryData: PR003_Contig03_AG032_Contig03.txt

contig	start	end	strand
PR003_Contig03	387720	402669	1
PR003_Contig03	416080	464996	1
PR003_Contig03	473472	537878	1
PR003_Contig03	537874	555885	1
PR003_Contig03	565298	591758	1
PR003_Contig03	597205	611339	1
PR003_Contig03	611333	662780	1
PR003_Contig03	664632	777397	1
PR003_Contig03	777380	792953	1
PR003_Contig03	797603	863410	1
PR003_Contig03	863722	891103	1
PR003_Contig03	892960	977626	1
PR003_Contig03	977621	1034961	1
PR003_Contig03	1047374	1197132	1
PR003_Contig03	1198989	1262931	1
PR003_Contig03	1263392	1422988	1
PR003_Contig03	1422986	1443994	1
PR003_Contig03	1459567	1473770	1
PR003_Contig03	1473752	1513688	1
PR003_Contig03	578192	590378	1
PR003_Contig03	578192	590379	1
