## Supplementary material for "Multiple horizontal mini-chromosome transfers drive genome evolution of clonal blast fungus lineages": Barragan_2024_mChrA_SupplementaryData: San_Andrea_AG059_Contig05.txt

contig	start	end	strand
San_Andrea_Contig07	61511	100116	1
San_Andrea_Contig07	100286	262170	1
San_Andrea_Contig07	261962	273210	1
San_Andrea_Contig07	292644	984890	1
San_Andrea_Contig07	986745	1226749	1
San_Andrea_Contig07	1226745	1322775	1
San_Andrea_Contig07	1322776	1528029	1
