## Supplementary material for "Multiple horizontal mini-chromosome transfers drive genome evolution of clonal blast fungus lineages": Barragan_2024_mChrA_SupplementaryData: mChrA_cov_BAM_normalized.txt

SAMPLE	normalized_mChrA_cov	HOST
CH1016	8.826986204	Oryza
AG002	8.938912881	Oryza
AG032	9.699397049	Oryza
TH0017	10.31617506	Oryza
CH0999	10.37362724	Oryza
LA0021	10.45463716	Oryza
TH0014	10.8060939	Oryza
CH1019	10.98080167	Oryza
98-06	12.56195134	Oryza
YN8773R-27	12.60442906	Oryza
YN8773-19	12.66846808	Oryza
LA0005	13.04697413	Oryza
CH0072	13.80457344	Oryza
CH1164	14.04332902	Oryza
PR003	14.33337262	Oryza
CH0689	14.60600637	Oryza
CH1103	14.8348634	Oryza
CH0461	14.91301532	Oryza
CH0043	14.93697357	Oryza
FJ81-ZP	15.39054378	Oryza
NP0037	15.45757566	Oryza
MG05	15.80159024	Setaria
Guy11	15.83363427	Oryza
FJ81-JY	16.49681825	Oryza
YN08181e	16.64587617	Oryza
MG08	16.67188276	Setaria
70-15	16.76882342	Oryza
PR0009	17.31032392	Oryza
NP0052	17.31987402	Oryza
AG059	17.53214152	Oryza
Arcadia	17.54776471	Setaria
NP0061	17.70700552	Oryza
FJ81221ZB11-14	17.74009483	Oryza
CH0333	17.77803909	Oryza
FJ43ZB15-68	17.83115086	Oryza
TW-12YL-DL3-2	17.92648738	Oryza
San_Andrea	17.96831803	Oryza
CH0680	18.17493148	Oryza
CH0860	18.24705131	Oryza
CH0328	18.3198558	Oryza
13FM-16-1	18.33234804	Oryza
CH0063	18.34544605	Oryza
AG038	18.80668458	Oryza
INA168	18.84661477	Oryza
CH0532	19.00470986	Oryza
13FM-5-1	19.05292354	Oryza
13FM-24-1	19.23522756	Oryza
ZJ2011-7-1	19.45672665	Oryza
76_3	19.51363756	Oryza
CH0595	19.59704315	Oryza
JS09-138	19.68874916	Oryza
FJ86-CT	19.80053789	Oryza
TW-12HL-DF1-2	20.00304871	Oryza
TW-PT1-1	20.04662202	Oryza
YN072313	20.0654033	Oryza
TW-6-2-2-B-1	20.08883729	Oryza
FJ78-JJ	20.32774649	Oryza
YN126441	20.37821127	Oryza
IN0054	20.53096906	Oryza
VT0027	20.57498343	Oryza
Bd8401	20.65014434	Brachiaria_2
TH3	20.82351466	Oryza
JX10-102	20.88066674	Oryza
FJ2006-60A3	20.93691186	Oryza
GD08-2025	20.99770375	Oryza
ZJ00-10	21.14877986	Oryza
ZJ08-41	21.18804022	Oryza
HN-0812-3	21.24383181	Oryza
VT0030	21.55922322	Oryza
FJ81-MH	21.56806433	Oryza
JS-10-6-1-2	21.6671627	Oryza
CH0701	21.80481333	Oryza
TW-6-43-1	21.81924915	Oryza
13FM-9-1	21.92656281	Oryza
FJ81-SW	21.96869335	Oryza
YN126311	21.97744757	Oryza
B157	22.09603693	Oryza
FJ95054B	22.18824736	Oryza
YN072310	22.27686095	Oryza
YN072311	22.31513643	Oryza
GD06-53	22.35932467	Oryza
10100	22.39119035	Oryza
FJ12JN-084-3	22.49226375	Oryza
MZ5-1-6	22.49426085	Eleusine
13FM-3-2	22.52924128	Oryza
82_0835	22.54091757	Oryza
FJ11YD-673-1	22.57979538	Oryza
HN-158	22.71273886	Oryza
HN10-1604	23.00745503	Oryza
GLHN4	23.06614941	Oryza
FJ86061ZE3-39	23.13223271	Oryza
IN0115	23.27701831	Oryza
CH0052	23.28331515	Oryza
E-RWD-43	23.36760612	Oryza
SC-10-25-44-1	23.36869935	Oryza
TW-12YL-TT4-1	23.45269582	Oryza
FJ11SH-527-1	23.49237817	Oryza
BJ-90-611	23.50410756	Oryza
H08-1c	23.57998705	Oryza
JS08-611	23.6236746	Oryza
HB-LTH18	23.81138328	Oryza
BJ08-8	24.08853147	Oryza
BJ08-8-1	24.08853147	Oryza
YN08182c	24.10657703	Oryza
YN07205e	24.15901382	Oryza
DB11-621	24.16554981	Oryza
SC-10-120-65-2	24.17141063	Oryza
GD-05-029b	24.19152153	Oryza
CH0452	24.28045157	Oryza
FJ72ZC7-77	24.28428948	Oryza
FJSH0703	24.31862437	Oryza
TW-12TN-HB2-2	24.39535809	Oryza
IN0116	24.39832444	Oryza
IR0013	24.48732525	Zea
BN0202	24.64394226	Oryza
IR0083	24.66316838	Zea
FJ2000-69A	24.66366848	Oryza
JX-09Z116-1	24.67292977	Oryza
KE019	24.86367324	Oryza
IR0015	24.95418961	Zea
90_4_1	24.98519153	Oryza
H08-1a	25.00636235	Oryza
JX11-141	25.02996822	Oryza
FJ0204804	25.18465184	Oryza
TW-CYBP1-3	25.19097675	Oryza
TW-PT6-1	25.20730489	Oryza
EG308	25.22019074	Oryza
TW-12HL-YL2-1	25.22259173	Oryza
KE017	25.27322226	Oryza
TW-12YL-DP1-1	25.27648983	Oryza
IN0114	25.29553158	Oryza
TW-12CY-TB1-2	25.34200098	Oryza
KE002	25.40828641	Oryza
TW-12TD-RH1-1	25.42882663	Oryza
IR00102	25.43592679	Zea
TW-1-1-1-B-1	25.46635429	Oryza
FJ2005113B	25.50274223	Oryza
FJ2001-112B	25.51896601	Oryza
CH0092	25.59424669	Oryza
FJ2003-001A1	25.59797132	Oryza
TW-2-7-2-A-1	25.63650471	Oryza
AG039	25.70035588	Oryza
IR0084	25.75954532	Zea
KE016	25.771128	Oryza
TW-PT3-1	25.78688398	Oryza
TW-TN4-2	25.85921907	Oryza
FJ2000-62A	25.92876448	Oryza
AG098	25.94806504	Oryza
BR32	26.09732736	Triticum
MG10	26.13852307	Oryza
HB-14	26.19683597	Oryza
IN0059	26.32856451	Oryza
IR0088	26.46735456	Cenchrus
EI9604	26.65875666	Eleusine
IN0072	26.67617187	Oryza
TN0057	26.71558982	Oryza
IN0017	26.72791614	Oryza
FJ95085AZB13-116	26.7702668	Oryza
Bm88324	26.79807343	Brachiaria_1
FJ99138	26.8363417	Oryza
MD0929	26.88170549	Oryza
TN0050	26.94769221	Oryza
JP0091	27.20964818	Setaria
E-TZN-27	27.22397988	Oryza
FJ98099	27.23846267	Oryza
BD0024	27.3157893	Oryza
GUY-56	27.43931554	Oryza
KE021	27.45355359	Oryza
TG0004	27.5313174	Oryza
G17	27.53297245	Eragrostis
KE029	27.60535254	Oryza
FJ13SH05-2	28.00903971	Oryza
KE041	28.10260653	Oryza
MG12	28.17963404	Eleusine
SP0005	28.19103951	Oryza
SV9610	28.2306934	Setaria
ML0025	28.42564153	Oryza
MG01	28.54833055	Oryza
TG0032	28.66489617	Oryza
IN0094	28.73866548	Oryza
CH0549	28.75606264	Oryza
MG03	28.75874874	Eleusine
GLHN3	28.78741707	Oryza
KE415	28.85842026	Oryza
HN0001	28.9758272	Oryza
TZ090	29.02753368	Oryza
JP0010	29.07946955	Oryza
PH0103	29.59142295	Oryza
A-PH-38	29.60581075	Oryza
NG0054	29.63543147	Oryza
IR0095	29.8661512	Zea
EI9411	30.02838293	Eleusine
US0064	30.19958126	Setaria
TG004	30.39945563	Oryza
US71	30.44371632	Setaria
MG02	30.54217759	Oryza
CD0073-1	30.64853222	Oryza
UG08	30.66630656	Oryza
CD0065	30.67500875	Oryza
SV9623	31.01165925	Setaria
IN0082	31.16557401	Oryza
NG0135	31.37450231	Oryza
KE473	31.44573783	Oryza
WD-3-1_1	31.45515717	Oryza
NG0104	31.61695501	Oryza
ML0060	31.70355649	Oryza
IT0010	32.02109234	Oryza
W-BEN-12-	32.06630521	Oryza
E-KYA-65	32.11902271	Oryza
KE210	32.17014539	Oryza
AV1-1-1	32.24859911	Oryza
E-TZN-24	32.29396599	Oryza
ML0062	32.42191358	Oryza
SA05-144	32.44926544	Setaria
NG0110	32.47051773	Oryza
BF17	32.50162267	Oryza
MG04	32.63403549	Eleusine
KE255	32.70369164	Oryza
BN0123	33.14248915	Oryza
E-KEN-29	33.18984755	Oryza
E-UGA-34	33.34194483	Oryza
CM0028	33.54824641	Oryza
NG0153	33.88497027	Oryza
BF48	34.05175471	Oryza
E-BRD-52	34.28082404	Oryza
BTTrp-5	34.40497805	Brachiaria_2
PH0118	34.79219236	Oryza
BN0252	34.80581009	Oryza
BF32	34.87639034	Oryza
E-TZA-69	34.93238273	Oryza
W-MAL-17	35.10025283	Oryza
NG0012	35.33550699	Oryza
A-PHL-39-	35.44365283	Oryza
E-TZA-25	35.48336682	Oryza
KA1-3-1	35.77783218	Oryza
CD0203	35.81184818	Oryza
KE443	35.95014587	Oryza
GN0001	36.19045357	Zea
E-BRD-1-	36.22294974	Oryza
KE332	36.51022905	Oryza
SA05-43	36.69542246	Setaria
BN0293	36.72130037	Oryza
W-NGR-14	36.99831914	Oryza
E-RWD-41	37.35350341	Oryza
E-UGD-32	37.65061825	Oryza
W-GHA-7-	37.71479223	Oryza
MG07	38.09715296	Cenchrus
E-TZA-22-	38.36232397	Oryza
W-BFA-16-	39.26024622	Oryza
W-BKF-15	39.38456079	Oryza
W-NGR-59	39.82201682	Oryza
W-MAL-18	39.83827327	Oryza
W-TOG-6	39.8701973	Oryza
W-BEN-12	40.28027526	Oryza
W-GHA-7	40.50750756	Oryza
W-NGR-13	40.94614945	Oryza
E-UGD-36	41.38816502	Oryza
BF5	41.3884922	Oryza
W-BKF-16	41.81179343	Oryza
E-UGD-49	42.04245977	Oryza
E-BRD-54	42.2226386	Oryza
W-BKF-15-	42.410857	Oryza
E-RWD-4-	42.4751774	Oryza
W-NGR-58	42.51675401	Oryza
W-TOG-5	42.66310661	Oryza
BTTrp-6	42.97565016	Brachiaria_2
Br35	43.73764944	Brachiaria_1
W-BEN-9	45.4815466	Oryza
Br118.2	47.25102851	Triticum
Br116.5	47.31058624	Triticum
E-BRD-55	47.34982071	Oryza
BTAr-A1	47.62761674	Oryza
W-TOG-5-	47.81830885	Oryza
W-BEN-11	48.20932808	Oryza
Br7	48.35519701	Triticum
FR13	48.84299688	Oryza
T25	49.16821386	Triticum
A-PH-71	49.26398222	Oryza
Br48	51.34438347	Triticum
PY6047	51.9262704	Triticum
PY35.3	52.01405032	Triticum
Br80	52.92228622	Triticum
PY36.1	53.22408548	Triticum
TR0025	53.22644757	Oryza
363	53.37863311	Zea
Dig41	53.52445604	Digitaria
E-TZN-22	53.53138567	Oryza
US0031	61.03960885	Oryza
JUM1	63.33035206	Oryza
VO113	64.06588414	Oryza
PY3	67.55072549	Eragrostis
VO108	67.76921677	Oryza
PK1	70.57887788	Eragrostis
ZMW20_04	78.09589733	Triticum
NP0041	78.8290984	Oryza
B71	79.0650536	Triticum
ZMW20_16	79.19678401	Triticum
ZMW18_08	79.24507157	Triticum
ZMW20_14	79.30666257	Triticum
BdBar16-1	79.30913419	Triticum
ZMW20_15	79.34715101	Triticum
ZMW19_13	79.37706723	Triticum
ZMW18_10	79.43433862	Triticum
ZMW20_03	79.44192689	Triticum
ZMW18_11	79.4735267	Triticum
ZMW19_17	79.49476476	Triticum
ZMW19_09	79.56190772	Triticum
ZMW18_06	79.63891453	Triticum
PY25.1	79.73333333	Triticum
ZMW20_07	79.75013608	Triticum
BTBa-B2	81.28785679	Triticum
BTMP_S13_1	81.54197473	Triticum
BTJP4_2	81.8685848	Triticum
BTMP_S13_2	82.10230154	Triticum
BTJP4_1	82.21466438	Triticum
BTJP4_15	82.25194513	Triticum
BTGS6e	82.49055177	Triticum
BTBa-B1	82.53980345	Triticum
BTJP4_9	82.6262565	Triticum
BTJP4_12	82.78831369	Triticum
BTJP4_18	82.78878095	Triticum
BTGS6f	82.81035413	Triticum
BTJP4_5	82.81856441	Triticum
BTGP1_b	82.90853115	Triticum
BTJP4_11	82.98411197	Triticum
BTGS6g	82.98603383	Triticum
BTGS6h	83.01922647	Triticum
BTJP4_6	83.02231786	Triticum
BTJP4_16	83.03709607	Triticum
12.1.037	83.1818687	Triticum
BTJP4_3	83.19337326	Triticum
12.0.535i	83.26201032	Triticum
12.0.051i	83.71565913	Triticum
12.0.194	83.74860955	Triticum
10880	83.86306941	Oryza
12.1.291	84.03632199	Triticum
12.1.225	84.26417794	Triticum
PY5003	84.28377926	Triticum
PY6045	84.30826214	Triticum
204	84.32852506	Triticum
P29	84.49961977	Triticum
205	84.54186246	Triticum
PY5033	84.63282566	Triticum
127	84.91204883	Triticum
117	84.91982539	Triticum
032i	85.05360514	Triticum
PY0925	85.07580507	Triticum
053i	85.0807592	Triticum
12.0.007i	85.08834698	Triticum
37	85.09173521	Triticum
12.0.642i	85.19459213	Triticum
169	85.19935762	Triticum
PY6017	85.4008618	Triticum
PY5035	85.4959802	Triticum
PY5002	85.52709208	Lolium
PY5010	85.66253315	Lolium
PY6025	85.70829598	Triticum
12.0.009i	85.72846408	Triticum
12.0.012i	86.00257065	Triticum
12.0.347	86.00978794	Lolium
12.0.321	86.45949338	Lolium
PY1	86.63986306	Lolium
12.1.014	86.71687867	Triticum
PgPA18C-02	86.75507996	Lolium
LpKY97	86.92335066	Lolium
PgKY4OV2.1	87.05039913	Lolium
FR1069	87.62096238	Lolium
GR1067	87.73416253	Lolium
12.0.326	88.29908769	Lolium
12.1.241	88.46887521	Triticum
12.1.234	88.54238497	Triticum
12.0.368	89.22702872	Lolium
12.0.345	90.00471177	Lolium
12.0.534i	90.39789707	Eleusine
12.0.073	90.94883151	Lolium
12.0.555i	91.20980009	Lolium
ARG-61	91.97409984	Brachiaria_1
12.1.078	92.18590831	Triticum
ARG-60	92.24552673	Brachiaria_1
PY86.1	92.40168119	Lolium
A-PHL-64	92.55029505	Brachiaria_1
12.1.181	92.7604799	Triticum
VO104	93.02876456	Oryza
PYB2	95.12385957	Lolium
E-UGD-47	95.5274045	Oryza
TN0090	98.52767608	Oryza
Sar-2-20-1	98.56496193	Oryza
TN0001	98.65432335	Oryza
TN0002	98.66372298	Oryza
E-TZA-21-	98.8114626	Oryza
E-TZA-70	98.86847066	Oryza
12.1.217	98.86923676	Lolium
US0041	98.94885104	Oryza
CL3.6.7	98.95225556	Oryza
KE491	99.41147107	Oryza
PYB3	99.62116775	Lolium
364	100	Oryza
AG006	100	Oryza
GY0040	100	Oryza
CL0026	100	Oryza
AG0004	100	Oryza
US0098	100	Oryza
MC0016	100	Oryza
Sar-AD3-5	100	Oryza
BR0026	100	Oryza
CD0142	100	Oryza
KA2-1-1	100	Oryza
Nich-2-3-2	100	Oryza
Nich-2-7-4	100	Oryza
658	100	Oryza
678	100	Oryza
Br62	100	Eleusine
B51	100	Eleusine
