## Supplementary material for "Multiple horizontal mini-chromosome transfers drive genome evolution of clonal blast fungus lineages": Barragan_2024_mChrA_SupplementaryData: mChrA_freq_riceonly.txt

SAMPLE	mChrA_cov	group
364	100	III
658	100	III
678	100	III
10100	22.39119035	III
10880	83.86306941	I
13FM-16-1	18.33234804	I
13FM-24-1	19.23522756	I
13FM-3-2	22.52924128	II
13FM-5-1	19.05292354	I
13FM-9-1	21.92656281	II
70-15	16.76882342	I
76_3	19.51363756	I
82_0835	22.54091757	II
90_4_1	24.98519153	II
98-06	12.56195134	II
A-PH-38	29.60581075	III
A-PH-71	49.26398222	III
A-PHL-39-	35.44365283	III
AG0004	100	II
AG002	8.938912881	II
AG006	100	II
AG032	9.699397049	II
AG038	18.80668458	II
AG039	25.70035588	II
AG059	17.53214152	II
AG098	25.94806504	II
AV1-1-1	32.24859911	III
B157	22.09603693	IV
BD0024	27.3157893	III
BF17	32.50162267	III
BF32	34.87639034	III
BF48	34.05175471	III
BF5	41.3884922	I
BJ-90-611	23.50410756	II
BJ08-8	24.08853147	II
BJ08-8-1	24.08853147	II
BN0123	33.14248915	IV
BN0202	24.64394226	II
BN0252	34.80581009	III
BN0293	36.72130037	III
BR0026	100	II
BTAr-A1	47.62761674	I
CD0065	30.67500875	I
CD0073-1	30.64853222	III
CD0142	100	I
CD0203	35.81184818	III
CH0043	14.93697357	I
CH0052	23.28331515	II
CH0063	18.34544605	II
CH0072	13.80457344	I
CH0092	25.59424669	II
CH0328	18.3198558	III
CH0333	17.77803909	I
CH0452	24.28045157	I
CH0461	14.91301532	I
CH0532	19.00470986	I
CH0549	28.75606264	III
CH0595	19.59704315	III
CH0680	18.17493148	III
CH0689	14.60600637	II
CH0701	21.80481333	IV
CH0860	18.24705131	II
CH0999	10.37362724	I
CH1016	8.826986204	I
CH1019	10.98080167	I
CH1103	14.8348634	I
CH1164	14.04332902	I
CL0026	100	III
CL3.6.7	98.95225556	III
CM0028	33.54824641	III
DB11-621	24.16554981	II
E-BRD-1-	36.22294974	II
E-BRD-52	34.28082404	III
E-BRD-54	42.2226386	III
E-BRD-55	47.34982071	III
E-KEN-29	33.18984755	IV
E-KYA-65	32.11902271	IV
E-RWD-4-	42.4751774	III
E-RWD-41	37.35350341	II
E-RWD-43	23.36760612	II
E-TZA-21-	98.8114626	I
E-TZA-22-	38.36232397	III
E-TZA-25	35.48336682	IV
E-TZA-69	34.93238273	IV
E-TZA-70	98.86847066	I
E-TZN-22	53.53138567	IV
E-TZN-24	32.29396599	IV
E-TZN-27	27.22397988	IV
E-UGA-34	33.34194483	III
E-UGD-32	37.65061825	I
E-UGD-36	41.38816502	IV
E-UGD-47	95.5274045	III
E-UGD-49	42.04245977	II
EG308	25.22019074	II
FJ0204804	25.18465184	III
FJ11SH-527-1	23.49237817	III
FJ11YD-673-1	22.57979538	III
FJ12JN-084-3	22.49226375	III
FJ13SH05-2	28.00903971	III
FJ2000-62A	25.92876448	III
FJ2000-69A	24.66366848	III
FJ2001-112B	25.51896601	III
FJ2003-001A1	25.59797132	III
FJ2005113B	25.50274223	III
FJ2006-60A3	20.93691186	III
FJ43ZB15-68	17.83115086	II
FJ72ZC7-77	24.28428948	III
FJ78-JJ	20.32774649	II
FJ81-JY	16.49681825	II
FJ81-MH	21.56806433	II
FJ81-SW	21.96869335	II
FJ81-ZP	15.39054378	II
FJ81221ZB11-14	17.74009483	II
FJ86-CT	19.80053789	II
FJ86061ZE3-39	23.13223271	II
FJ95054B	22.18824736	II
FJ95085AZB13-116	26.7702668	III
FJ98099	27.23846267	III
FJ99138	26.8363417	III
FJSH0703	24.31862437	III
FR13	48.84299688	II
GD-05-029b	24.19152153	III
GD06-53	22.35932467	III
GD08-2025	20.99770375	III
GLHN3	28.78741707	II
GLHN4	23.06614941	II
GUY-56	27.43931554	I
Guy11	15.83363427	I
GY0040	100	III
H08-1a	25.00636235	III
H08-1c	23.57998705	III
HB-14	26.19683597	IV
HB-LTH18	23.81138328	I
HN-0812-3	21.24383181	II
HN-158	22.71273886	III
HN0001	28.9758272	II
HN10-1604	23.00745503	III
IN0017	26.72791614	IV
IN0054	20.53096906	I
IN0059	26.32856451	IV
IN0072	26.67617187	IV
IN0082	31.16557401	IV
IN0094	28.73866548	IV
IN0114	25.29553158	I
IN0115	23.27701831	I
IN0116	24.39832444	I
INA168	18.84661477	II
IT0010	32.02109234	II
JP0010	29.07946955	II
JS-10-6-1-2	21.6671627	II
JS08-611	23.6236746	II
JS09-138	19.68874916	II
JUM1	63.33035206	I
JX-09Z116-1	24.67292977	II
JX10-102	20.88066674	II
JX11-141	25.02996822	II
KA1-3-1	35.77783218	III
KA2-1-1	100	I
KE002	25.40828641	IV
KE016	25.771128	IV
KE017	25.27322226	IV
KE019	24.86367324	IV
KE021	27.45355359	IV
KE029	27.60535254	IV
KE041	28.10260653	IV
KE210	32.17014539	IV
KE255	32.70369164	IV
KE332	36.51022905	IV
KE415	28.85842026	III
KE443	35.95014587	IV
KE473	31.44573783	IV
KE491	99.41147107	I
LA0005	13.04697413	I
LA0021	10.45463716	I
MC0016	100	II
MD0929	26.88170549	III
MG01	28.54833055	IV
MG02	30.54217759	IV
MG10	26.13852307	III
ML0025	28.42564153	III
ML0060	31.70355649	III
ML0062	32.42191358	I
NG0012	35.33550699	III
NG0054	29.63543147	III
NG0104	31.61695501	III
NG0110	32.47051773	III
NG0135	31.37450231	III
NG0153	33.88497027	III
Nich-2-3-2	100	I
Nich-2-7-4	100	I
NP0037	15.45757566	IV
NP0041	78.8290984	III
NP0052	17.31987402	II
NP0061	17.70700552	III
PH0103	29.59142295	III
PH0118	34.79219236	III
PR0009	17.31032392	II
PR003	14.33337262	II
San_Andrea	17.96831803	II
Sar-2-20-1	98.56496193	III
Sar-AD3-5	100	I
SC-10-120-65-2	24.17141063	III
SC-10-25-44-1	23.36869935	III
SP0005	28.19103951	II
TG0004	27.5313174	I
TG0032	28.66489617	I
TG004	30.39945563	I
TH0014	10.8060939	I
TH0017	10.31617506	I
TH3	20.82351466	I
TN0001	98.65432335	I
TN0002	98.66372298	I
TN0050	26.94769221	IV
TN0057	26.71558982	IV
TN0090	98.52767608	I
TR0025	53.22644757	II
TW-1-1-1-B-1	25.46635429	II
TW-12CY-TB1-2	25.34200098	II
TW-12HL-DF1-2	20.00304871	II
TW-12HL-YL2-1	25.22259173	II
TW-12TD-RH1-1	25.42882663	II
TW-12TN-HB2-2	24.39535809	II
TW-12YL-DL3-2	17.92648738	II
TW-12YL-DP1-1	25.27648983	II
TW-12YL-TT4-1	23.45269582	II
TW-2-7-2-A-1	25.63650471	II
TW-6-2-2-B-1	20.08883729	II
TW-6-43-1	21.81924915	II
TW-CYBP1-3	25.19097675	II
TW-PT1-1	20.04662202	II
TW-PT3-1	25.78688398	II
TW-PT6-1	25.20730489	II
TW-TN4-2	25.85921907	II
TZ090	29.02753368	IV
UG08	30.66630656	III
US0031	61.03960885	IV
US0041	98.94885104	I
US0098	100	II
VO104	93.02876456	IV
VO108	67.76921677	I
VO113	64.06588414	IV
VT0027	20.57498343	I
VT0030	21.55922322	I
W-BEN-11	48.20932808	III
W-BEN-12	40.28027526	III
W-BEN-12-	32.06630521	III
W-BEN-9	45.4815466	II
W-BFA-16-	39.26024622	III
W-BKF-15	39.38456079	IV
W-BKF-15-	42.410857	III
W-BKF-16	41.81179343	III
W-GHA-7	40.50750756	III
W-GHA-7-	37.71479223	III
W-MAL-17	35.10025283	I
W-MAL-18	39.83827327	I
W-NGR-13	40.94614945	III
W-NGR-14	36.99831914	I
W-NGR-58	42.51675401	III
W-NGR-59	39.82201682	III
W-TOG-5	42.66310661	III
W-TOG-5-	47.81830885	III
W-TOG-6	39.8701973	I
WD-3-1_1	31.45515717	III
YN07205e	24.15901382	III
YN072310	22.27686095	II
YN072311	22.31513643	II
YN072313	20.0654033	I
YN08181e	16.64587617	I
YN08182c	24.10657703	I
YN126311	21.97744757	II
YN126441	20.37821127	II
YN8773-19	12.66846808	I
YN8773R-27	12.60442906	I
ZJ00-10	21.14877986	II
ZJ08-41	21.18804022	II
ZJ2011-7-1	19.45672665	II
